# Gene loss and cis-regulatory novelty shaped core histone gene evolution in the apiculate yeast *Hanseniaspora uvarum*

**DOI:** 10.1101/2023.08.28.551515

**Authors:** Max A. B. Haase, Jacob L. Steenwyk, Jef D. Boeke

## Abstract

Across eukaryotic species, core histone genes display a remarkable diversity of cis-regulatory mechanisms despite their protein sequence conservation. However, the dynamics and significance of this regulatory turnover are not well understood. Here we describe the evolutionary history of core histone gene regulation across 400 million years in Saccharomycotina yeasts, revealing diverse lineage-specific solutions to core histone expression. We further characterize the emergence of a novel regulatory mode in the *Hanseniaspora* genus, which coincided with the loss of one copy of its paralogous core histones genes from its fast-evolving lineage. By analyzing the growth dynamics using live cell imaging of genetically modified *Hanseniaspora uvarum*, we observed a regulatory decoupling of core histone synthesis from DNA synthesis and propose that this may be adaptive for its rapid cell cycle progression. Overall, our findings imply that the frequent turnover of core histone cis-regulatory mechanisms likely provides distinct adaptive solutions for specific life histories.
