## Supplementary material for "Gene loss and cis-regulatory novelty shaped core histone gene evolution in the apiculate yeast *Hanseniaspora uvarum*": Table S1

### Sheet: Sheet1
Supplementary Table 1. List of Strains used
Strain no.	Name	MAT	Genotype	Plasmid	Markers	Reference	notes
yMAH302	S. cerevisiae shuffle strain	alpha	his3∆200 leu2∆0 lys2∆0 trp1∆63 ura3∆0 met15∆0 hta2-htb2∆0 hta1-htb1∆0 hht1-hhf1∆0 hht2-hhf2∆0	pDT139	Ura+	Haase et al. 2019
yMAH1473→1478	BY4742 noPromoter GFP reporter	alpha	his3Δ1 leu2Δ0 lys2Δ0 ura3Δ0 HO::noPro-GFP:pTDH3-RFP:URA3	–	Ura+	this work	Figure 2
yMAH1485→1490	BY4742 Scer H2A Promoter GFP reporter	alpha	his3Δ1 leu2Δ0 lys2Δ0 ura3Δ0 HO::pScerHTA1-GFP:pTDH3-RFP:URA3	–	Ura+	this work	Figure 2
yMAH1491→1496	BY4742 Huva H2A Promoter GFP reporter	alpha	his3Δ1 leu2Δ0 lys2Δ0 ura3Δ0 HO::pHuvaHTA1-GFP:pTDH3-RFP:URA3	–	Ura+	this work	Figure 2
yMAH1497→1502	BY4742 Huva H2A ∆Mcm1_UAS Promoter GFP reporter	alpha	his3Δ1 leu2Δ0 lys2Δ0 ura3Δ0 HO::pHuvaHTA1(∆Mcm1_UAS)-GFP:pTDH3-RFP:URA3	–	Ura+	this work	Figure 2
yMAH1503→1508	BY4742 Huva H2A +Spt10_UAS Promoter GFP reporter	alpha	his3Δ1 leu2Δ0 lys2Δ0 ura3Δ0 HO::pHuvaHTA1(+Spt10_UAS)-GFP:pTDH3-RFP:URA3	–	Ura+	this work	Figure 2
yMAH1436→1439	yMAH302 WT Mcm1 edited clones	alpha	his3∆200 leu2∆0 lys2∆0 trp1∆63 ura3∆0 met15∆0 hta2-htb2∆0 hta1-htb1∆0 hht1-hhf1∆0 hht2-hhf2∆0 Mcm1-wt	pDT139	Ura+	this work	Figure 3; Mcm1 was cut with sgRNA, thus contains PAM inactivating mutations (synonymous)
yMAH1440→1443	yMAH302 Huva Mcm1 edited clones	alpha	his3∆200 leu2∆0 lys2∆0 trp1∆63 ura3∆0 met15∆0 hta2-htb2∆0 hta1-htb1∆0 hht1-hhf1∆0 hht2-hhf2∆0 Mcm1-Huva-MADS-box	pDT139	Ura+	this work	Figure 3
yMAH1426→1429	Arg80∆ S. cerevisiae shuffle strain	alpha	his3∆200 leu2∆0 lys2∆0 trp1∆63 ura3∆0 met15∆0 hta2-htb2∆0 hta1-htb1∆0 hht1-hhf1∆0 hht2-hhf2∆0 arg80∆	pDT139	Ura+	this work	Figure S7
yMAH1564 (HHO44)	H. uvarum leu2 axotroph	–	Huleu2::loxP/Huleu2::loxP	–	–	Heinisch et al. 2023	Figure 4
yMAH1467→1472	H. uvarum HTA-GFP strain	–	Huleu2::loxP/Huleu2::loxP HTA1-mNeonGreen::HygR/HTA1-mNeonGreen::HygR	–	HygR	this work	Figure 5
