## Supplementary material for "Gene loss and cis-regulatory novelty shaped core histone gene evolution in the apiculate yeast *Hanseniaspora uvarum*": Table S2

### Sheet: Sheet1
Supplementary Table 2. List of Plasmids used
Plasmid	Name	markers	Description	Source	Notes
Superloser Scer histones	pDT139	KAN / URA3	[pDT137-HTA2-HTB2-HHT1-HHF1/URA3/URA3syn/CEN-ARS/GAL1-10pro/Kan)]	Haase et al., 2019	Figure 1
Scer histones	pDT105	AMP / TRP1	[pRS414-HHT2-HHF2-HTA1-HTB1]	Truong and Boeke. 2017	Figure 1
S. eubayanus histones HTA2B2HHF1T1	pMAH303	AMP / TRP1	[pRS414-SeHTA2-SeHTB2-SeHHT1-SeHHF1] AmpR/TRP1	this work	Figure 1
H. uvarum H2A plasmid	pMAH557	AMP / TRP1	[pRS414-HHT2-HHF2-HuvaH2A-HTB1]	this work	Figure S5
H. hatyaiensis H2A plasmid	pMAH559	AMP / TRP1	[pRS414-HHT2-HHF2-HuhatH2A-HTB1]	this work	Figure S5
H. valybensis H2A plasmid	pMAH561	AMP / TRP1	[pRS414-HHT2-HHF2-HvalH2A-HTB1]	this work	Figure S5
H. viniae H2A plasmid	pMAH563	AMP / TRP1	[pRS414-HHT2-HHF2-HvinH2A-HTB1]	this work	Figure S5
H. gamundiae H2A plasmid 1	pMAH565	AMP / TRP1	[pRS414-HHT2-HHF2-Hgam1H2A-HTB1]	this work	Figure S5
H. gamundiae H2A plasmid 2	pMAH567	AMP / TRP1	[pRS414-HHT2-HHF2-Hgam2H2A-HTB1]	this work	Figure S5
H. hatyaiensis H3 plasmid	pMAH526	AMP / TRP1	[pRS414-HhatH3-HHF2-HTA1-HTB1]	this work	Figure S5
H. sp. CRUB 1602 H3 plasmid	pMAH528	AMP / TRP1	[pRS414-HspCRUBH3-HHF2-HTA1-HTB1]	this work	Figure S5
H. vineae H3 plasmid	pMAH529	AMP / TRP1	[pRS414-HvinH3-HHF2-HTA1-HTB1]	this work	Figure S5
H. valbyensis H3 plasmid	pMAH534	AMP / TRP1	[pRS414-HvalH3-HHF2-HTA1-HTB1]	this work	Figure S5
H. uvarum H3 plasmid	pMAH568	AMP / TRP1	[pRS414-HuvaH3-HHF2-HTA1-HTB1]	this work	Figure S5
H. uvarum native histone plasmid	pMAH720	AMP / TRP1	[pRS414-HuvaHTA2B2-HuvaHHF2T2 (native promoters)]	this work	Figure 1
H. uvarum histone plasmid w/ Scer promoters	pMAH714	AMP / TRP1	[pRS414-HuvaHTA2B2-HuvaHHF2T2 (Scer promoters, HTA1B1-HHT2F2)]	this work	Figure 1
H. uvarum histone plasmid w/ Scer histones	pMAH719	AMP / TRP1	[pRS414-ScerHTA1B1-ScerHHF2T2 (Huva promoters, HTA2B2-HHT2F2)]	this work	Figure 1
Huva-H3-H4 and Scer-H2A-H2B	pMAH784	AMP / TRP1	[pRS414-HuvaHHT2F2-ScerHTA1B1]	this work	Figure 1
Scer-H3-H4 and Huva-H2A-H2B	pMAH787	AMP / TRP1	[pRS414-ScerHHT2F2-HuvaHTA2B2]	this work	Figure 1
Huva-H2A-H2B-H3 and Scer-H4	pMAH757	AMP / TRP1	[pRS414-HuvaHHT2-ScerHHF2-HuvaHTA2-HuvaHTB2]	this work	Figure S5
Huva-H2A-H2B-H4 and Scer-H3	pMAH755	AMP / TRP1	[pRS414-ScerHHT2-HuvaHHF2-HuvaHTA2-HuvaHTB2]	this work	Figure S5
Huva-H2A-H3-H4 and Scer-H2B	pMAH761	AMP / TRP1	[pRS414-HuvaHHT2-HuvaHHF2-HuvaHTA2-ScerHTB1]	this work	Figure S5
Huva-H2A-H3-H4 and Scer-H2A	pMAH759	AMP / TRP1	[pRS414-HuvaHHT2-HuvaHHF2-ScerHTA1-HuvaHTB2]	this work	Figure S5
HO integrating Pro-Huva-H3/H4 GFP reporter	pMAH825	AMP / URA	[pLM291-Huva_HHT_Pro-GFP]	this work	Figure 2
HO integrating Pro-Huva-H3/H4 ∆UAS GFP reporter	pMAH827	AMP / URA	[pLM291-Huva_HHT_Pro_∆UAS_Mcm1-GFP]	this work	Figure 2
HO integrating Pro-Huva-H3/H4 +Spt10 GFP reporter	pMAH829	AMP / URA	[pLM291-Huva_HHT_Pro_∆UAS_Mcm1::UAS_Spt10-GFP]	this work	Figure 2
HO integrating Pro-Scer-H3/H4 GFP reporter	pMAH837	AMP / URA	[pLM291-Scer_HHT2_Pro--GFP]	this work	Figure 2
sgRNA plasmid Mcm1	pMAH763	AMP / LEU	[pRS415-Pro_Snr52-Mcm1-sgRNA]	this work	Figure 3, S7
sgRNA plasmid Arg80	pMAH764	AMP / LEU	[pRS415-Pro_Snr52-Arg80-sgRNA]	this work	Figure S7
H. uvarum HTA::HTA-mNeonGreen–hphMX integrating plasmid	pMAH796	KAN / hphMX	[pKMV-HTA–mNG_Huva_TEF1_Pro-hphMX-Huva_TEF1_Ter]	this work	Figure 4/5
