## Supplementary material for "Gene loss and cis-regulatory novelty shaped core histone gene evolution in the apiculate yeast *Hanseniaspora uvarum*": Table S3

### Sheet: Sheet1
Supplementary Table 2. List of DNA oligos used
Oligo	Sequence	Notes
oMH1680	TGAAAGATAAATGATCAACGACTAGCAACAGGACCTGTTTTAGAGCTAGAAA	sgRNA for Mcm1 MADS-Box; clone into NotI digested pNA525 or similar
oMH1681	GCAAGACTTGCTGTCACGCAAC	F primer to screen Mcm1 MADS-Box region
oMH1682	GGCCTAAGCTATTTGCGTGTG	R primer to screen Mcm1 MADS-Box region
oMH1683	TGAAAGATAAATGATCACACAAGTACGGTTACGAGGGTTTTAGAGCTAGAAA	sgRNA for Arg80 deletion; clone into NotI digested pNA525 or similar
oMH1684	GCTCACGCTGAATTTGTCATCATCG	R primer Screen Arg80 deletion, internal to Arg80
oMH1685	GATGAGCAGCATCACAGAAGCG	F primer Screen Arg80 deletion, 5'
oMH1686	GGGCATCTCTTACTCTCGCATG	R primer Screen Arg80 deletion, 3'
oMH1687	ATTTTTTTTCCCACATTAGTTACATACACTCTCTAAAGAATATTGCTAAATACATGCGAG	F donor oligo for Arg80 deletion
oMH1688	TATATGGATCTGCCTATGCCTTCGTGGGGCATCTCTTACTCTCGCATGTATTTAGCAATA	R donor oligo for Arg80 deletion
